# Comprehensive mapping of the 5′ and 3′ untranslated regions of *Aspergillus fumigatus* reveals new insights into gene regulation

**DOI:** 10.1101/2025.07.04.662582

**Authors:** Lukas Schrettenbrunner, Corinne Maufrais, Guilhem Janbon, Edward W. J. Wallace, Matthew G. Blango

**Affiliations:** Junior Research Group RNA Biology of Fungal Infections, Leibniz Institute for Natural Product Research and Infection Biology—Hans Knöll Institute (Leibniz-HKI), 07745 Jena, Germany; Institut Pasteur, Université Paris Cité, Unité Biologie des ARN des Pathogènes Fongiques, Département de Mycologie, F-75015, Paris, France; Institut Pasteur, Université Paris Cité, HUB Bioinformatique et Biostatistique, C3BI, USR 3756 IP CNRS, F-75015, Paris, France; University of Edinburgh, Institute for Cell Biology and Centre for Engineering Biology, School of Biological Sciences, University of Edinburgh, C.H. Waddington Building, Max Born Crescent, Edinburgh, Scotland, EH9 3BF, UK

## Abstract

In the twenty years since the first genome sequencing of *Aspergillus fumigatus*, the field has seen an explosion in both the number of sequenced genomes and our molecular understanding of this ubiquitous human fungal pathogen. Despite an improved knowledge of the *A. fumigatus* genome, we still know little about the transcriptome, with key regulatory sequences like the untranslated regions of mRNA based only on *in silico* predictions and bulk-RNA-seq. Here, we provide an improved description of 5′ and 3′ untranslated regions of *A. fumigatus* poly(A)-enriched RNA through experimental mapping of transcription start sites and polyadenylation sites using 5′ and 3′ End-Seq. We assigned high-quality 5′ ends to 2,747 genes (average length 126 nt), 3′ ends to 7,079 genes (average length 268 nt), and improved our understanding of the regulatory landscape of *A. fumigatus* gene expression. We leveraged the refined 5′ UTRs to identify upstream open reading frames and binding sites for important RNA binding proteins like the translational regulator Ssd1 and the 3′ UTRs to define binding sites for PUF proteins known to contribute to mRNA localization and regulation. Although a single isoform typically dominated expression, we observed 148 instances of alternative start sites and 1,675 alternative stop sites. Interestingly, we detected multiple examples of premature transcriptional termination, including the first evidence for promoter-proximal premature transcriptional termination in a member of the Eurotiomycetes. Ultimately, we provide a resource to the *Aspergillus* community and an accurate starting point for unravelling the complexities of gene regulation in an important human pathogen.
