## Supplementary material for "Comprehensive mapping of the 5′ and 3′ untranslated regions of *Aspergillus fumigatus* reveals new insights into gene regulation": Table_S2

### Sheet: Tabelle1
FungiDB-GO-term analysis
"Molecular Function"
ID	Name	Bgd count	Result count	Result gene list	Pct of bgd	Fold enrichment	Odds ratio	P-value	Benjamini	Bonferroni
GO:0051879	Hsp90 protein binding	2	2	AFUB_068360,AFUB_088430,	100.0	120.02	inf	6830000	0.0114086368322	0.0114086368322
"Cellular Component"
ID	Name	Bgd count	Result count	Result gene list	Pct of bgd	Fold enrichment	Odds ratio	P-value	Benjamini	Bonferroni
GO:0005618	cell wall	50	6	AFUB_039480,AFUB_047560,AFUB_048180,AFUB_051810,AFUB_052690,AFUB_099880,	12.0	14.4	17.86	312000	0.000108608495695	0.000171755504065
GO:0030312	external encapsulating structure	52	6	AFUB_039480,AFUB_047560,AFUB_048180,AFUB_051810,AFUB_052690,AFUB_099880,	11.5	13.85	17.08	395000	0.000108608495695	0.000217216991391
GO:0009277	fungal-type cell wall	38	5	AFUB_039480,AFUB_047560,AFUB_051810,AFUB_052690,AFUB_099880,	13.2	15.79	19.53	1390000	0.000200239613216	0.000761833090884
GO:0071944	cell periphery	451	14	AFUB_039480,AFUB_044450,AFUB_044810,AFUB_046580,AFUB_047560,AFUB_048180,AFUB_051810,AFUB_052690,AFUB_071390,AFUB_077400,AFUB_078400,AFUB_094020,AFUB_098950,AFUB_099880,	3.1	3.73	4.36	1460000	0.000200239613216	0.000800958452865
"Biological Process"
ID	Name	Bgd count	Result count	Result gene list	Pct of bgd	Fold enrichment	Odds ratio	P-value	Benjamini	Bonferroni
GO:0006074	(1->3)-beta-D-glucan metabolic process	2	2	AFUB_078400,AFUB_091030,	100.0	120.02	inf	6830000	0.0258231420513	0.0258231420513
GO:0015976	carbon utilization	19	3	AFUB_068280,AFUB_068340,AFUB_073680,	15.8	18.95	23.4	0.000485408268045	0.0917421626606	0.183484325321
